# The Evolving Landscape of Neuroscience

**DOI:** 10.1101/2025.02.13.638094

**Authors:** Mario Senden

## Abstract

Understanding the evolution and structure of large scientific fields is crucial for optimizing knowledge production. Neuroscience is a rapidly expanding and diversifying field. To retain an overview of its cross-domain insights and research questions, this study leverages text-embedding and clustering techniques together with large language models for analyzing 461,316 articles published between 1999 and 2023 and reveals the field’s structural organization and dominant research domains. Inter-cluster citation analysis uncovers a surprisingly integrated picture and key intellectual hubs that shape the broader landscape. The field further exhibits a strong experimental focus, widespread reliance on specific mechanistic explanations rather than unifying theoretical frameworks, and a growing emphasis on applied research. Fundamental research is at the risk of decline and cross-scale integration remains limited. This study provides a framework for understanding neuroscience’s trajectory and identifies potential avenues for strengthening the field, offering a model for understanding the trajectory of complex research communities.
