## Supplementary Table 2: Citation Network Metrics for Neuroscience Domain Clusters. for "The Evolving Landscape of Neuroscience"

### Sheet: Sheet1
Cluster ID	Reference Krackhardt	Citation Krackhardt	Citations (in-degree)	References (out-degree)	Betweenness Centrality	PageRank
0	-0.100321	-0.243454	0.00189744	0.00251704	2736	0.0150082
1	0.0461148	0.0968087	0.0019716	0.00138083	3455	0.0228136
2	0.205324	0.143307	0.00229794	0.00295913	15887	0.0148341
3	0.148545	0.273704	0.00288022	0.00314267	8483	0.0170033
4	0.109174	-0.0350423	0.000297229	0.00121684	133	0.00117789
5	0.298575	0.121993	0.00133597	0.00253442	1918	0.0152233
6	0.144942	0.109837	0.00179992	0.00232547	2355	0.00715997
7	0.0546579	0.416876	0.0124598	0.00296392	10789	0.0785123
8	0.242156	0.340698	0.00231163	0.00399842	2212	0.0130003
9	0.283587	0.448307	0.000966893	0.000412542	517	0.0116096
10	0.168852	0.228437	0.00296756	0.00381625	4925	0.0236548
11	-0.0253345	-0.0426734	0.000899679	0.00149102	3784	0.003945
12	0.509571	0.45486	0.000652379	0.0010429	2713	0.0045559
13	0.194856	0.300338	0.00251353	0.00167449	2123	0.011004
14	0.0283507	-0.0526824	0.000747689	0.000536234	6660	0.0053964
15	0.00928915	-0.057344	0.00283262	0.00257155	386	0.00642193
16	0.146541	0.0643765	0.00279316	0.00297939	733	0.00645176
17	0.257269	0.0663747	0.000622544	0.00122379	282	0.00205892
18	0.0926619	0.0433329	0.000689623	0.000837436	3939	0.00374383
19	0.131593	-0.1986	0.000669043	0.000973834	1200	0.00548268
20	0.223999	-0.00406978	0.000963432	0.00067282	1160	0.00358396
21	0.236627	0.239487	0.00241079	0.00437348	5885	0.00561471
22	0.330819	0.506027	0.00574081	0.00337827	14899	0.0513439
23	-0.194937	-0.490925	0.000291346	0.000434717	0	0.00148827
24	0.158966	0.26477	0.000791914	0.000899756	14352	0.00641175
25	0.277396	0.498129	0.00497704	0.00332772	2723	0.0338891
26	-0.221637	-0.199323	0.000570637	0.000293983	1309	0.0036293
27	-0.0167783	0.054143	0.000517924	0.00066975	304	0.00539053
28	0.233796	-0.255798	0.000265736	0.000421169	0	0.0015526
29	-0.0200311	0.140543	0.00146968	0.00113624	2887	0.0087965
30	0.299715	0.356644	0.000716297	0.00068696	0	0.00705763
31	0.187489	0.223488	0.000810592	0.00101609	0	0.00619125
32	0.224611	-0.0853759	0.00058541	0.00217958	9930	0.00531127
33	0.0677292	-0.00170435	0.00104558	0.00128493	304	0.00633312
34	-0.0159239	0.204243	0.00291339	0.00276634	1042	0.01649
35	0.144087	0.241201	0.000498063	0.000566993	0	0.00338073
36	0.234497	0.148828	0.000142402	0.000239882	0	0.00122982
37	0.323521	0.259681	0.0010588	0.00245645	678	0.00590044
38	-0.306694	-0.292088	0.00042461	0.000464813	71	0.00202979
39	0.447832	0.355537	0.00108972	0.00170415	143	0.00387029
40	-0.0249692	0.516649	0.00276689	0.000473216	354	0.0296501
41	0.354802	0.197414	0.000167461	0.000557126	1690	0.00170588
42	0.325671	0.363707	0.000618303	0.00107935	224	0.00291054
43	0.117153	0.0916446	0.000485387	0.000854519	0	0.00488207
44	0.16302	-0.0362425	0.00101132	0.000283377	139	0.00466314
45	0.154369	-0.234602	0.000269267	0.000364993	0	0.00337301
46	-0.0124068	0.0864417	0.00116728	0.00136179	845	0.00347057
47	0.0466727	0.115049	0.000921593	0.00053312	30	0.0116404
48	0.452781	0.54881	0.000318217	0.00029109	0	0.00203876
49	0.432117	0.619403	0.00188393	0.000481678	293	0.00539513
50	-0.0522543	0.035848	0.000932647	0.00080174	3709	0.00377522
51	0.224585	0.451238	0.00427559	0.00218203	1042	0.0212869
52	-0.142531	-0.131913	0.00218012	0.00186038	705	0.00674481
53	-0.016827	-0.253653	0.000216583	0.000217456	14098	0.00365508
54	0.503167	0.220553	0.000319649	0.000835798	0	0.00120595
55	0.263275	0.407792	0.000279216	0.000487318	16	0.00108688
56	0.289319	0.220285	0.00133257	0.00145313	248	0.00420375
57	-0.00028974	0.155421	0.000446571	0.00033011	0	0.00662618
58	0.163853	0.0307186	0.000325646	0.00136567	2695	0.00300006
59	0.384541	0.166626	0.000333887	0.000894444	3006	0.00160804
60	0.216474	0.441974	0.00144937	0.00122806	139	0.0141577
61	0.235353	0.199841	0.00028262	0.00031334	0	0.0048261
62	0.395015	0.319691	0.000956009	0.00081386	304	0.00459595
63	0.49423	0.283126	0.000982175	0.000751117	0	0.00411897
64	0.172313	0.215958	0.000375275	0.000305798	1247	0.00143062
65	0.661148	0.613449	0.00226508	0.00237976	788	0.00929791
66	-0.0120888	0.0148592	0.000733932	0.000758695	2	0.00833977
67	0.350334	0.530081	0.00104736	0.000790359	0	0.00375169
68	-0.0188574	-0.136969	0.000489428	0.000368939	0	0.00543007
69	0.245092	-0.199263	0.000504236	0.000837571	6356	0.00218918
70	0.259503	0.189126	0.000860717	0.0012036	1150	0.00179639
71	0.428619	0.392972	0.000577781	0.000682403	304	0.0052773
72	0.480485	0.414592	9.2286e-05	0.000366152	2212	0.000957849
73	0.438034	0.357251	0.000877635	0.00129378	165	0.00489328
74	0.443374	0.340244	0.000454467	0.000637421	0	0.00294718
75	0.499024	0.634397	0.00117547	0.00139907	102	0.00382305
76	0.0836427	-0.10072	0.000754921	0.00113726	269	0.00271347
77	-0.132964	-0.253184	0.000377191	0.00024995	0	0.00246437
78	-0.0641338	-0.244207	0.00021019	0.000219582	0	0.00229512
79	0.222059	0.260102	0.00044514	0.00086997	0	0.00454833
80	0.437926	0.273986	0.000532033	0.0005191	0	0.00247062
81	0.375359	0.534612	0.0047784	0.00146206	2080	0.018497
82	0.390502	0.338459	0.000555563	0.00125437	0	0.0133662
83	0.315155	0.160033	0.000323795	0.000788987	375	0.00266581
84	0.394383	0.275925	0.000203199	0.000239394	0	0.0018946
85	0.478993	0.376141	0.000490308	0.000529555	0	0.00336046
86	0.334472	-0.0322092	0.000394323	0.000930721	11	0.00118159
87	0.217443	0.123996	0.000462979	0.00049083	0	0.00279677
88	0.479463	0.137623	0.000222808	0.00113044	584	0.00186597
89	0.230887	0.490324	0.000198189	0.000318332	392	0.00130286
90	0.476038	0.405775	0.0010816	0.000733229	0	0.00294511
91	0.0923265	0.265729	0.00166102	0.00223546	2114	0.00797577
92	0.307197	0.139296	0.000137435	0.00054495	3643	0.00158124
93	0.469655	0.393896	0.000573992	0.000624511	161	0.00202907
94	0.211446	-0.124054	0.000462603	0.000379632	0	0.00344117
95	0.0968993	0.361277	0.000869764	0.00104203	0	0.0204407
96	0.552384	0.256172	0.000465409	0.000286987	0	0.00284027
97	0.15627	-0.176723	0.000661719	0.000832174	0	0.00207513
98	0.546137	0.392834	0.000195261	0.000173527	147	0.00158219
99	0.334285	0.0327979	0.000308377	0.000688159	66	0.00202898
100	0.510934	0.522472	0.000372885	0.000228101	0	0.00330826
101	0.569728	0.632394	0.000245953	0.000536291	50	0.00177042
102	0.380603	0.410572	9.45568e-05	0.00017775	1826	0.00120825
103	0.0796537	0.103593	0.000821382	0.000956787	484	0.00175346
104	0.52364	0.346067	0.00109233	0.000284777	1274	0.00416981
105	0.573265	0.39992	0.000889612	0.00105751	0	0.00182792
106	-0.0332722	0.00811524	0.000725746	0.000172327	325	0.00239291
107	0.116019	0.221651	0.000833115	0.000567568	0	0.00507957
108	0.431121	0.10212	0.000406925	0.000813314	0	0.00160615
109	0.438318	-0.138812	0.000186998	0.000128665	789	0.00143341
110	0.460399	0.283361	0.000946953	0.00116092	0	0.00286724
111	0.272311	0.252428	0.000309946	0.00048605	19	0.00129202
112	0.696708	0.683779	0.00016321	0.000453588	2773	0.00314917
113	0.462286	0.133292	0.000202788	0.000612419	0	0.00542312
114	0.45246	0.538772	0.000875867	0.00087924	0	0.012172
115	0.176989	-0.206382	0.000144959	0.000225417	0	0.00152379
116	0.252179	0.0752338	0.000187251	6.89379e-05	2063	0.00127351
117	-0.0833982	-0.218714	0.00039617	0.000265827	936	0.00171535
118	0.458522	0.278942	0.000303337	0.000691685	6458	0.00214968
119	0.327759	0.482674	0.00209396	0.001578	4	0.0212202
120	0.44351	0.14982	0.000413341	0.000431132	0	0.00199948
121	0.4259	0.508798	0.000605684	0.000574526	0	0.00868169
122	0.461731	0.08268	0.000227475	0.000329221	180	0.00190327
123	0.575545	0.193017	0.000137166	0.000223615	0	0.0011372
124	0.228903	0.278749	0.000199496	0.000270149	0	0.00256363
125	0.319521	0.151434	0.000188907	0.000221907	0	0.0015586
126	0.331304	0.60753	0.000736223	0.000714697	66	0.00221227
127	0.170021	0.349882	0.000594364	0.000857713	0	0.00249976
128	0.678282	0.592401	0.000237145	0.000182888	0	0.00186763
129	0.676221	0.647988	0.00106992	0.00130423	1196	0.00381403
130	0.398444	0.435121	0.00450279	0.00160791	153	0.0226646
131	0.476818	0.316426	0.000359594	0.000316299	240	0.00115301
132	0.260998	0.0527013	0.000255839	0.000725746	179	0.00180678
133	0.427249	0.385755	0.000625122	0.000925581	0	0.00604077
134	0.431779	0.472195	0.000302086	0.000308969	0	0.0022464
135	0.533614	0.58334	0.000114197	0.00170763	24	0.00143592
136	0.160818	0.288343	0.00104565	0.000722085	1163	0.00280964
137	0.043897	-0.105058	0.00189344	0.000529043	325	0.00305819
138	0.584682	0.63786	0.000511194	0.000621472	0	0.00331089
139	0.200392	0.268283	0.00101053	0.000949741	0	0.00397126
140	0.0026098	-0.0583953	0.000299011	0.000423239	113	0.00221099
141	0.66823	0.710571	0.000840561	0.000378794	0	0.0051161
142	0.599302	0.443577	6.68406e-05	0.000109321	0	0.00116453
143	0.225763	-0.0684585	0.000878777	0.00122974	0	0.00272252
144	0.360457	0.376696	0.000340057	0.000567401	0	0.00380078
145	0.00314878	-0.0693878	0.000109016	0.00021067	0	0.00238811
146	0.331232	0.107651	0.00039728	0.000370738	124	0.00136115
147	0.516565	0.277755	0.000113362	0.000123642	0	0.00244913
148	0.485414	0.458596	0.000427537	0.000378655	13	0.00344682
149	0.385708	0.169652	0.000483476	0.000430744	0	0.00212245
150	0.495475	0.203942	4.35364e-05	8.02708e-05	2158	0.00104265
151	0.32078	0.0259241	0.000388218	0.00037512	0	0.00164448
152	0.114269	0.0737756	0.00103605	0.00046747	9722	0.00300312
153	0.401659	0.0112987	0.000306498	0.000494391	375	0.00147874
154	0.250719	0.241833	0.000183707	0.000849107	4	0.0010083
155	0.582332	0.594843	0.000383938	0.000805095	7	0.00139583
156	0.441011	0.499371	0.000311724	0.000262465	76	0.00157164
157	0.428431	0.367775	0.000732458	0.000477222	0	0.00237429
158	0.610585	0.647563	0.00086577	0.000837406	0	0.00524383
159	0.747995	0.659016	0.000605115	0.000538524	0	0.0060952
160	0.594058	0.0755074	0.000306095	0.000218627	0	0.00240851
161	0.505796	0.235368	0.000140291	0.000371064	5508	0.00205719
162	0.375069	-0.0540331	0.000314184	0.000912876	0	0.00119999
163	0.512084	0.0227273	0.000213959	0.00116607	0	0.00109062
164	0.479502	0.407371	0.000555358	0.000575466	0	0.00210612
165	0.547124	0.553561	0.000853258	0.000974301	0	0.00535267
166	0.735073	0.165217	0.000147074	0.000529138	0	0.00160255
167	0.504277	0.0522537	0.000500275	0.000335699	0	0.00325121
168	0.613789	0.555415	0.000752414	0.000944459	0	0.00482135
169	0.536628	0.111559	0.000354535	0.000803316	0	0.00124402
170	0.446871	0.182741	0.000466913	0.000758926	0	0.00322357
171	0.409197	-0.20413	0.000506342	0.000107688	139	0.00248495
172	-0.127002	-0.470991	0.0003663	0.00162101	225	0.00190914
173	0.714463	0.284528	0.000745311	0.000315446	15	0.00251298
174	0.391076	0.169946	0.000103467	9.01179e-05	994	0.00135228
